# The Role of Metabolism in Shaping Enzyme Structures Over 400 Million Years of Evolution

**DOI:** 10.1101/2024.05.27.596037

**Authors:** Oliver Lemke, Benjamin Murray Heineike, Sandra Viknander, Nir Cohen, Jacob Lucas Steenwyk, Leonard Spranger, Feiran Li, Federica Agostini, Cory Thomas Lee, Simran Kaur Aulakh, Jens Nielsen, Antonis Rokas, Judith Berman, Aleksej Zelezniak, Toni Ingolf Gossmann, Markus Ralser

## Abstract

The functions of cells and proteins depend on their biochemical microenvironment. To understand how biochemical constraints shaped protein structural evolution, we coupled the extensive genetic and metabolic data from the *Saccharomycotina* subphylum with the capability of AlphaFold2 to systematically predict protein structures from sequence. Determining how 11,269 enzyme structures catalysing 361 different metabolic reactions evolved over 400 million years alongside their molecular functions, we report that metabolism has shaped the structural evolution of enzymes at different levels: the organism’s overall metabolism; the topological organisation of the metabolic network; and each enzyme’s molecular properties. For example, structural evolution depends on each enzyme’s reaction mechanism, on the variability rather than the amount of metabolic flux, and on biosynthetic cost. Evolutionary cost-optimization is stronger on highly abundant enzymes and acts differently on different structural domains, with the exception of small-molecule binding sites, which are prioritised over other structural domains and lack cost-optimisation. Finally, while enzyme surfaces are less constrained, surface residues can also be exposed to positive selection for the co-evolution of protein-protein interaction sites. Accessing AlphaFold’s power to predict protein structures systematically and across species barriers, facilitating the integration of protein structures with functional genomics, we were thus able to map biological constraints which shape protein structural evolution at scale and over long timelines.
