## Supplementary Tables for "The Role of Metabolism in Shaping Enzyme Structures Over 400 Million Years of Evolution": Table_S1_1.csv

Species name	Time_tree_name	jacobs_name	original_genome_id	Abbreviation	Abbreviation_2	spec_og_id	Alphafold_structures	Long_read_seqs	Experimental_data	Experimental_data_used	Major clade	Load	Uniprot Proteome	CUG usage	Notes	Sequence source for Alphafold	Genome Sequence for CDS from uniprot	Index for big tree	New_Class	New_Order	new_species	new_time_tree_name
Candida albicans	Candida_albicans	Candida_albicans	candida_albicans	Calb	C. albicans	12	old		Y	Y	CUG-Ser1	Y	UP000536275	Ser		alphafold	CGD	1	Picchiomycetes	Serinales	Candida albicans	Candida_albicans_SC5314
Candida tropicalis	Candida_tropicalis	Candida_tropicalis	candida_tropicalis	Ctro	C. tropicalis	30	new		Y	Y	CUG-Ser1	Y	UP000002037	Ser		uniprot/shen	NCBI_genome	2	Picchiomycetes	Serinales	Candida tropicalis	Candida_tropicalis_NRRL_Y-12968
Debaryomyces hansenii	Debaryomyces_hansenii	Debaryomyces_hansenii	debaryomyces_hansenii	Dhan	D. hansenii	36	new	Y	Y	N	CUG-Ser1	Y	UP000000599	Ser		uniprot/shen	NCBI	3	Picchiomycetes	Serinales	Debaryomyces hansenii	Debaryomyces_hansenii
Ogataea parapolymorpha	Ogataea_parapolymorpha	Ogataea_parapolymorpha	ogataea_parapolymorpha	Opar	O. parapolymorpha	104	new		N	N	Pichiaceae	Y	UP000008673	Leu		shen		4	Picchiomycetes	Pichiales	Ogataea parapolymorpha	Ogataea_parapolymorpha_DL-1
Komagataella pastoris	Komagataella_pastoris	Komagataella_pastoris	komagataella_pastoris	Kpas	K. pastoris	52	new		Y	Y	Pichiaceae	Y	UP000000314	Leu		uniprot/shen	NCBI	5	Picchiomycetes	Pichiales	Komagataella pastoris	Komagataella_pastoris_ATCC_28485
Pachysolen tannophilus	Pachysolen_tannophilus	Pachysolen_tannophilus	pachysolen_tannophilus	Ptan	P. tannophilus	106	new		N	N	CUG-Ala	Y	UP000094236	Ala		shen		6	Picchiomycetes	Alaninales	Pachysolen tannophilus	Pachysolen_tannophilus
Kazachstania naganishii	Kazachstania_naganishii	Kazachstania_naganishii	kazachstania_naganishii	Knag	K. naganishii	49	new		N	N	Saccharomycetaceae	Y	UP000006310	Leu	Post WGH	shen	NCBI	7	Saccharomycetes	Saccharomycetales	Kazachstania naganishii	Kazachstania_naganishii
Saccharomyces cerevisiae	Saccharomyces_cerevisiae	Saccharomyces_cerevisiae	saccharomyces_cerevisiae	Scer	S. cerevisiae	110	old	Y	Y	Y	Saccharomycetaceae	Y	UP000002311	Leu	Post WGH, Have wild and lab strain	alphafold	SGD	8	Saccharomycetes	Saccharomycetales	Saccharomyces cerevisiae	Saccharomyces_cerevisiae
Vanderwaltozyma polyspora	Vanderwaltozyma_polyspora	Vanderwaltozyma_polyspora	vanderwaltozyma_polyspora	Vpol	V. polyspora	136	new		N	N	Saccharomycetaceae	Y	UP000000267	Leu	Post WGH	shen		9	Saccharomycetes	Saccharomycetales	Vanderwaltozyma polyspora	Vanderwaltozyma_polyspora
Torulaspora delbrueckii	Torulaspora_delbrueckii	Torulaspora_delbrueckii	torulaspora_delbrueckii	Tdel	T. delbrueckii	135	new		N	N	Saccharomycetaceae	Y	UP000005627	Leu	ZT	shen		10	Saccharomycetes	Saccharomycetales	Torulaspora delbrueckii	Torulaspora_delbrueckii
Zygosaccharomyces rouxii	Zygosaccharomyces_rouxii	Zygosaccharomyces_rouxii	zygosaccharomyces_rouxii	Zrou	Z. rouxii	342	new	Y	Y	Y	Saccharomycetaceae	Y	UP000008536	Leu	ZT	uniprot/shen	NCBI	11	Saccharomycetes	Saccharomycetales	Zygosaccharomyces rouxii	Zygosaccharomyces_rouxii
Lachancea thermotolerans	Lachancea_thermotolerans	Lachancea_thermotolerans	lachancea_thermotolerans	Lthe	L. thermotolerans	64	new	Y	Y	Y	Saccharomycetaceae	Y	UP000002036	Leu	KLE	uniprot/shen	NCBI	12	Saccharomycetes	Saccharomycetales	Lachancea thermotolerans	Lachancea_thermotolerans
Eremothecium gossypii	Eremothecium_gossypii	Eremothecium_gossypii	eremothecium_gossypii	Egos	E. gossypii	40	new		N	N	Saccharomycetaceae	Y	UP000000591	Leu	KLE	shen		13	Saccharomycetes	Saccharomycetales	Eremothecium gossypii	Eremothecium_gossypii
Kluyveromyces lactis	Kluyveromyces_lactis	Kluyveromyces_lactis	kluyveromyces_lactis	Klac	K. lactis	50	new		Y	Y	Saccharomycetaceae	Y	UP000000598	Leu	KLE	uniprot/shen	NCBI	14	Saccharomycetes	Saccharomycetales	Kluyveromyces lactis	Kluyveromyces_lactis_CBS_2359
Kluyveromyces marxianus	Kluyveromyces_marxianus	Kluyveromyces_marxianus	kluyveromyces_marxianus	Kmar	K. marxianus	51	new	Y	Y	Y	Saccharomycetaceae	Y	UP000065495	Leu	KLE	uniprot/shen	NCBI	15	Saccharomycetes	Saccharomycetales	Kluyveromyces marxianus	Kluyveromyces_marxianus_DMB1
Hanseniaspora osmophila	Hanseniaspora_osmophila	yHMPu5000034957_Hanseniaspora_osmophila	yHMPu5000034957_hanseniaspora_osmophila_160519	Hosm	H. osmophila	247	new	Y	Y	N	Saccharomycodaceae	Y	UP000095728	Leu		uniprot/shen	NCBI_genome	16	Saccharomycetes	Saccharomycodales	Hanseniaspora osmophila	Hanseniaspora_osmophila
Cyberlindnera jadinii	Cyberlindnera_jadinii	Cyberlindnera_jadinii	cyberlindnera_jadinii	Cjad	C. jadinii	35	new		N	N	Phaffomycetaceae	Y	UP000094389	Leu		shen		17	Saccharomycetes	Phaffomycetales	Cyberlindnera jadinii	Cyberlindnera_jadinii
Wickerhamomyces anomalus	Wickerhamomyces_anomalus	Wickerhamomyces_anomalus	wickerhamomyces_anomalus	Wano	W. anomalus	139	new	Y	Y	Y	Phaffomycetaceae	Y	UP000094112	Leu		uniprot/shen	NCBI_genome	18	Saccharomycetes	Phaffomycetales	Wickerhamomyces anomalus	Wickerhamomyces_anomalus
Ascoidea rubescens	Ascoidea_rubescens	Ascoidea_rubescens	ascoidea_rubescens	Arub	A. rubescens	6	new		N	N	CUG-Ser2	Y	UP000095038	Ser		shen		19	Saccharomycetes	Ascoideales	Ascoidea rubescens	Ascoidea_rubescens
Sporopachydermia lactativora	Sporopachydermia_lactativora	yHMPu5000034604_Sporopachydermia_lactativora	yHMPu5000034604_sporopachydermia_lactativora_160519	Slac	S. lactativora	170	new		N	N	Sporopachydermia clade	Y	NA	Leu		shen		20	Sporopachydermiomycetes	Sporopachydermiales	Sporopachydermia lactativora	Sporopachydermia_lactativora
Alloascoidea hylecoeti	Alloascoidea_hylecoeti	Alloascoidea_hylecoeti	alloascoidea_hylecoeti	Ahyl	A. hylecoeti	0	new		N	N	Alloascoideaceae	Y	NA	Leu		shen		21	Alloascoideomycetes	Alloascoideales	Alloascoidea hylecoeti	Alloascoidea_hylecoeti_JCM_7604
Starmerella apicola	Starmerella_apicola	Candida_apicola	candida_apicola	Sapi	S. apicola	13	new		N	N	Dipodascaceae/Trichomonascaceae	Y	NA	Leu		shen		22	Dipodascomycetes	Dipodascales	Starmerella apicola	Starmerella_apicola_NRRL_Y-50540
Geotrichum candidum	Geotrichum_candidum	Geotrichum_candidum	geotrichum_candidum	Gcan	G. candidum	43	new	Y	Y	N	Dipodascaceae/Trichomonascaceae	Y	UP000242525	Leu		shen		23	Dipodascomycetes	Dipodascales	Geotrichum candidum	Geotrichum_candidum_CLIB_918
Yarrowia lipolytica	Yarrowia_lipolytica	Yarrowia_lipolytica	yarrowia_lipolytica	Ylip	Y. lipolytica	144	new		N	N	Dipodascaceae/Trichomonascaceae	Y	UP000001300	Leu		shen		24	Dipodascomycetes	Dipodascales	Yarrowia lipolytica	Yarrowia_lipolytica_CLIB_122
Tortispora caseinolytica	Tortispora_caseinolytica	Tortispora_caseinolytica	tortispora_caseinolytica	Tcas	T. caseinolytica	134	new		N	N	Trigonopsidaceae	Y	UP000095023	Leu		shen		25	Trigonopsidomycetes	Trigonopsidales	Tortispora caseinolytica	Tortispora_caseinolytica
Lipomyces starkeyi	Lipomyces_starkeyi	Lipomyces_starkeyi	lipomyces_starkeyi	Lsta	L. starkeyi	66	new		N	N	Lipomycetaceae	Y	UP000094385	Leu		shen		26	Lipomycetes	Lipomycetales	Lipomyces starkeyi	Lipomyces_starkeyi
Schizosaccharomyces pombe	Schizosaccharomyces_pombe	Schizosaccharomyces_pombe	schizosaccharomyces_pombe	Spom	S. pombe	121	old		Y	N	outgroup	Y	UP000002485	Leu		alphafold		27	outgroup	outgroup	Schizosaccharomyces pombe	Schizosaccharomyces_pombe
Kazachstania servazzii	NA	NA	NA		NA	NA	no	Y	Y	N	Saccharomycetaceae	N	NA	Leu	Post WGH, only have our own genome	NA
Rhodotorula mucilaginosa	NA	NA	NA		NA	NA	no		Y	N	outgroup	N	NA	Leu		NA
