## Supplementary Tables for "The Role of Metabolism in Shaping Enzyme Structures Over 400 Million Years of Evolution": Table_S1_5.csv

	ortho_group	cluster	N_structs	scer_gene_ids	scer_common_names	scer_uniprot_ids	scer_structs	avg_TM_score	avg_RMSD	std_TM_score	std_RMSD
0	OG1004	C1	98	['YKR086W', 'YNR011C', 'YER013W', 'YGL120C']	['PRP16', 'PRP2', 'PRP22', 'PRP43']	['P15938', 'P20095', 'P24384', 'P53131']	['REF_Scer_AF-P15938-F1-model_v2.pdb', 'REF_Scer_AF-P20095-F1-model_v2.pdb', 'REF_Scer_AF-P24384-F1-model_v2.pdb', 'REF_Scer_AF-P53131-F1-model_v2.pdb']	0.7035615821586373	2.812158636650542	0.1213359940055961	0.7030286703908106
1	OG1004	C2	24	['YIL145C']	['PAN6']	['P40459']	['REF_Scer_AF-P40459-F1-model_v2.pdb']	0.8948427536231888	1.3194927536231889	0.083884630078255	0.2538868732565836
6	OG1022	C2	33	['YHR104W']	['GRE3']	['P38715']	['REF_Scer_AF-P38715-F1-model_v2.pdb']	0.9308490530303032	0.8720075757575761	0.1590009685476865	0.2857781327792261
7	OG1022	C1	25	['YLR351C']	['NIT3']	['P49954']	['REF_Scer_AF-P49954-F1-model_v2.pdb']	0.9305321666666672	1.0536333333333334	0.1042748130808392	0.2860002198690836
15	OG1060	C1	47	['YLR044C', 'YLR134W', 'YGR087C', 'YDL080C']	['PDC1', 'PDC5', 'PDC6', 'THI3']	['P06169', 'P16467', 'P26263', 'Q07471']	['REF_Scer_AF-P06169-F1-model_v2.pdb', 'REF_Scer_AF-P16467-F1-model_v2.pdb', 'REF_Scer_AF-P26263-F1-model_v2.pdb', 'REF_Scer_AF-Q07471-F1-model_v2.pdb']	0.923482516188715	1.2842368177613332	0.1319893736680095	0.4961605435110775
16	OG1060	C2	2	['YDL079C']	['MRK1']	['P50873']	['REF_Scer_AF-P50873-F1-model_v2.pdb']	0.77215	2.12	0.1362594767346477	0.0
17	OG1070	C1	39	['YER070W', 'YIL066C']	['RNR1', 'RNR3']	['P21524', 'P21672']	['REF_Scer_AF-P21524-F1-model_v2.pdb', 'REF_Scer_AF-P21672-F1-model_v2.pdb']	0.8575004048582995	1.8526585695006763	0.1209629562543484	0.4688576526744724
18	OG1070	C2	2	[]	[]	[]	[]	0.45655	4.19	0.0058689862838483	0.0
23	OG1111	C2	26	['YDR234W']	['LYS4']	['P49367']	['REF_Scer_AF-P49367-F1-model_v2.pdb']	0.9050912307692308	2.3812923076923056	0.0569177954523964	1.1239489282503718
24	OG1111	C1	6	[]	[]	[]	[]	0.8569633333333334	1.5020000000000002	0.0550434654791467	0.2261278246997664
34	OG1168	C2	7	['YBR208C']	['DUR1,2']	['P32528']	['REF_Scer_AF-P32528-F1-model_v2.pdb']	0.8647285714285713	2.6504761904761898	0.1385766623890365	0.6236515302046465
35	OG1168	C1	4	[]	[]	[]	[]	0.8287333333333334	2.641666666666667	0.1004072827251212	0.6020998608405771
45	OG1254	C2	11	['YLR039C']	['RIC1']	['P40395']	['REF_Scer_AF-P40395-F1-model_v2.pdb']	0.8043699999999998	3.764545454545454	0.0945720195930501	0.5235160528082751
46	OG1254	C1	27	['YLR038C']	['COX12']	['Q01519']	['REF_Scer_AF-Q01519-F1-model_v2.pdb']	0.8880850427350423	1.094330484330485	0.0750857829243265	0.2828589404820126
49	OG1273	C1	25	['YER014W']	['HEM14']	['P40012']	['REF_Scer_AF-P40012-F1-model_v2.pdb']	0.8179301666666668	2.3115333333333337	0.1544197131834911	0.4671481147960299
50	OG1273	C2	2	[]	[]	[]	[]	0.57835	4.83	0.0086974134085945	0.0
53	OG1287	C1	27	['YDR178W', 'YLR164W']	['SDH4', 'SHH4']	['P37298', 'Q06236']	['REF_Scer_AF-P37298-F1-model_v2.pdb', 'REF_Scer_AF-Q06236-F1-model_v2.pdb']	0.7580579772079775	2.0248148148148144	0.0477706678326244	0.4151831761939222
54	OG1287	C2	2	[]	[]	[]	[]	0.7401500000000001	3.43	0.0461740728114815	0.0
68	OG1354	C2	28	['YHR216W', 'YML056C', 'YLR432W']	['IMD2', 'IMD4', 'IMD3']	['P38697', 'P50094', 'P50095']	['REF_Scer_AF-P38697-F1-model_v2.pdb', 'REF_Scer_AF-P50094-F1-model_v2.pdb', 'REF_Scer_AF-P50095-F1-model_v2.pdb']	0.9679412698412692	0.5574867724867724	0.1212868772206418	0.1771870896128253
69	OG1354	C1	2	[]	[]	[]	[]	0.9679	0.83	0.0043840620433565	0.0
80	OG1394	C2	23	['YDL036C', 'YOL066C']	['PUS9', 'RIB2']	['Q12069', 'Q12362']	['REF_Scer_AF-Q12069-F1-model_v2.pdb', 'REF_Scer_AF-Q12362-F1-model_v2.pdb']	0.8038308300395262	2.1100000000000008	0.1314558247454546	0.3709201830289339
81	OG1394	C1	2	[]	[]	[]	[]	0.9074	1.9	0.0066468037431536	0.0
94	OG1468	C2	24	['YNL130C', 'YHR123W']	['CPT1', 'EPT1']	['P17898', 'P22140']	['REF_Scer_AF-P17898-F1-model_v2.pdb', 'REF_Scer_AF-P22140-F1-model_v2.pdb']	0.8371192028985511	1.6115942028985493	0.1880726656900538	0.5434743996285677
95	OG1468	C1	3	[]	[]	[]	[]	0.7768666666666667	2.74	0.0225271983758892	0.2320344801963707
118	OG1597	C2	21	['YJR137C']	['MET5']	['P47169']	['REF_Scer_AF-P47169-F1-model_v2.pdb']	0.6116938095238089	5.236523809523813	0.1210063102548419	1.6419517497045304
119	OG1597	C1	2	[]	[]	[]	[]	0.6452	4.1	0.2282540689670175	0.0
120	OG1603	C1	27	['YCR053W']	['THR4']	['P16120']	['REF_Scer_AF-P16120-F1-model_v2.pdb']	0.921430769230769	1.0199145299145296	0.1410599868116161	0.3486059354743178
121	OG1603	C2	2	['YCR052W']	['RSC6']	['P25632']	['REF_Scer_AF-P25632-F1-model_v2.pdb']	0.62205	4.72	0.0465983368801935	0.0
130	OG1640	C2	26	['YKR053C', 'YJL134W']	['YSR3', 'LCB3']	['P23501', 'P47013']	['REF_Scer_AF-P23501-F1-model_v2.pdb', 'REF_Scer_AF-P47013-F1-model_v2.pdb']	0.763050153846154	2.608153846153845	0.1315778626395876	0.5275897817772095
131	OG1640	C1	2	[]	[]	[]	[]	0.7126	2.8	0.00735391052434	0.0
163	OG1810	C2	21	['YJR139C']	['HOM6']	['P31116']	['REF_Scer_AF-P31116-F1-model_v2.pdb']	0.9199211904761914	0.986333333333332	0.1472656011517588	0.2591824549391597
164	OG1810	C1	4	[]	[]	[]	[]	0.7579250000000001	5.5183333333333335	0.0835101858240277	0.630769131275221
167	OG1819	C1	26	['YMR300C']	['ADE4']	['P04046']	['REF_Scer_AF-P04046-F1-model_v2.pdb']	0.9149289230769228	1.5366153846153825	0.1056692146360369	0.4264371221850095
168	OG1819	C2	2	[]	[]	[]	[]	0.5488999999999999	2.9	0.2518714354586482	0.0
199	OG2048	C1	23	['YGR007W']	['ECT1']	['P33412']	['REF_Scer_AF-P33412-F1-model_v2.pdb']	0.789629249011857	1.915691699604743	0.159070563376447	0.5012104316969651
200	OG2048	C2	2	[]	[]	[]	[]	0.52225	2.72	0.1414920669154281	0.0
206	OG2071	C2	25	['YNL071W']	['LAT1']	['P12695']	['REF_Scer_AF-P12695-F1-model_v2.pdb']	0.6920478333333332	3.3215000000000003	0.1323900499944568	0.5418228831711335
207	OG2071	C1	2	[]	[]	[]	[]	0.8034	2.88	0.0965907863100824	0.0
219	OG2129	C1	24	['YOR074C']	['CDC21']	['P06785']	['REF_Scer_AF-P06785-F1-model_v2.pdb']	0.9669932971014484	0.8038405797101451	0.0289354537083039	0.2657218295351293
220	OG2129	C2	2	[]	[]	[]	[]	0.6059	2.6	0.0045254833995938	0.0
234	OG2227	C1	22	['YMR189W']	['GCV2']	['P49095']	['REF_Scer_AF-P49095-F1-model_v2.pdb']	0.9270670995670997	1.5222943722943707	0.0641060441939627	0.3098966588838111
235	OG2227	C2	3	[]	[]	[]	[]	0.6791499999999999	3.25	0.1255590817105636	0.4217108013793337
236	OG2228	C1	12	['YGR170W']	['PSD2']	['P53037']	['REF_Scer_AF-P53037-F1-model_v2.pdb']	0.5736045454545452	4.525151515151512	0.0845388323650995	0.7929926742713759
237	OG2228	C3	7	[]	[]	[]	[]	0.4194880952380951	6.515714285714286	0.0662541345323056	0.938793057164988
238	OG2228	C2	7	[]	[]	[]	[]	0.4542333333333333	6.362857142857142	0.1066437211092735	0.8557760298351538
246	OG2290	C2	26	['YKL024C']	['URA6']	['P15700']	['REF_Scer_AF-P15700-F1-model_v2.pdb']	0.715313538461539	1.6018153846153862	0.1489651972304913	0.6106694624483486
247	OG2290	C1	2	[]	[]	[]	[]	0.7209	0.95	0.3668469980795808	0.0
253	OG2357	C2	21	['YBR248C']	['HIS7']	['P33734']	['REF_Scer_AF-P33734-F1-model_v2.pdb']	0.8178095238095239	1.6119047619047606	0.1988350943720683	0.562031085251275
254	OG2357	C1	5	[]	[]	[]	[]	0.97025	0.877	0.0063372333329134	0.1042315236687816
333	OG3030	C2	24	['YJR024C']	['MDE1']	['P47095']	['REF_Scer_AF-P47095-F1-model_v2.pdb']	0.8373554347826087	1.4527173913043472	0.1147049797707259	0.3961771128452092
334	OG3030	C1	2	[]	[]	[]	[]	0.9483	0.59	0.0541643794388895	0.0
345	OG3104	C2	21	['YNL048W']	['ALG11']	['P53954']	['REF_Scer_AF-P53954-F1-model_v2.pdb']	0.8191195238095241	2.343952380952383	0.0973602752556883	0.3700004484536373
346	OG3104	C1	2	[]	[]	[]	[]	0.7569	2.31	0.0082024386617639	0.0
352	OG3151	C2	22	['YGR194C']	['XKS1']	['P42826']	['REF_Scer_AF-P42826-F1-model_v2.pdb']	0.8650277056277056	1.771861471861473	0.1204484023369635	0.3678577224671788
353	OG3151	C1	2	[]	[]	[]	[]	0.7950999999999999	2.08	0.0461033621333629	0.0
384	OG3581	C1	21	['YPL214C']	['THI6']	['P41835']	['REF_Scer_AF-P41835-F1-model_v2.pdb']	0.8432066666666674	2.580714285714288	0.1493003816639328	0.924423816824758
385	OG3581	C2	3	[]	[]	[]	[]	0.4533499999999999	3.556666666666666	0.1325836000416341	1.4572668481327182
471	OG5735	C2	7	['YMR298W']	['LIP1']	['Q03579']	['REF_Scer_AF-Q03579-F1-model_v2.pdb']	0.7175023809523808	1.9947619047619047	0.0787821029821517	0.5444856068569051
472	OG5735	C1	3	[]	[]	[]	[]	0.7323833333333333	1.98	0.1373953626097572	0.053665631459995
