## Supplementary Tables for "The Role of Metabolism in Shaping Enzyme Structures Over 400 Million Years of Evolution": Table_S5_1.xlsx

### Sheet: Tabelle1
Property	CSb	UPb
Number of clusters	4.00 [IQR: 2.00, 6.00]
Number of amino acids per cluster	18.55 [IQR: 14.00, 23.64]
Largest cluster	31.00 [IQR: 22.00, 42.00]
Number of amino acids that are fully conserved and part of Binding Site	17.00 [IQR: 7.75, 27.25]	7.00 [IQR: 4.00, 10.00]
Percentage Binding Site covered	0.55 [IQR: 0.34, 0.74]	0.75 [IQR: 0.56, 0.95]
Percentage of clusters that overlap with Binding Site	0.73 [IQR: 0.50, 1.00]	0.50 [IQR: 0.33, 0.67]
Number of amino acids per cluster that are part of Binding Site	6.00 [IQR: 3.00, 10.00]	3.00 [IQR: 2.00, 5.00]
Biggest overlap of cluster with Binding Site	10.50 [IQR: 6.25, 14.00]	4.00 [IQR: 3.00, 6.00]
Number of amino acids per cluster for clusters that overlap with Binding Site	23.80 [IQR: 17.50, 30.00]	26.90 [IQR: 19.00, 30.00]
Table S5.1: Network clustering characteristics on the selected orthogroups. General descriptions on the network clusters. To remove artefacts, clusters have to have at least a size of 5. The median value as well as the interquartile range (IQR) are presented for both binding site definitions.
