## Supplementary Tables for "The Role of Metabolism in Shaping Enzyme Structures Over 400 Million Years of Evolution": Table_S6_1.xlsx

### Sheet: Sheet1
			Residue in alginment (Coordinate from S. cerevisiae Pox1p)
Phylogenetic Orders Contained	Protein1	Protein2	Tyr385	Lys580*	Asp631	Gln653*
Saccharomycetales, Saccharomycodales, Phaffomycetales	S. cerevisiae Pox1p (REF_Scer_AF-P13711-F1-model_v2.pdb)	wickerhamomyces_anomalus__OG1122__139_4015.pdb	Tyr (9) Phe (2)	Lys (9) Gln (2)	Asp (11)	Gln (11)
Ascoidales	ascoidea_rubescens__OG1122__6_2243.pdb	N/A	Tyr (1)	Thr (1)	Tyr (1)	Leu (1)
Serinales	Calb_AF-Q5AJD9-F1-model_v2.pdb	candida_tropicalis__OG1122__30_22.pdb	Arg (3) Lys (3)	Ala (4) Pro (3)	Leu (5) Thr (1)	Ser (4) Asp (1) Leu (1)
Ascoidales, Pichiales	pachysolen_tannophilus__OG1122__106_418.pdb	ogataea_parapolymorpha__OG1122__104_568.pdb	Arg (2) Leu (1)	Arg (2) Pro (1)	Asp (1) Glu (2)	Ser (1) Leu (1) Ala (1)
Lipomycetales, Trigonopsidales, Dipodascaales, Alloascoideales, Sporopachydermiales	lipomyces_starkeyi__OG1122__66_2599.pdb	yarrowia_lipolytica__OG1122__144_365.pdb	Arg (14)	Gln (13) Ser (1)	Glu (13) Ser (1)	Arg (4) Thr (5) Asn (3) Ser (2)
*Under positive selection in the clade containing S. cerevisae Pox1p
Table S6.1: Positive selection in Pox1p. Key residue conservation for Pox1p. Residues align with S. cerevisiae Pox1p Lys580 and Gln653 which are under positive selection in the branch containing S. cerevisiae Pox1p as well as Wickerhamomyces anomalus 139_4015. We also show Tyr385 and Asp631 which are likely to interact with those residues based on their location in the homodimer interface (Fig 6C…
